# Heterologous expression of influenza hemagglutinin leads to early and transient activation of the unfolded protein response in *Nicotiana benthamiana*

**DOI:** 10.1101/2023.08.03.550084

**Authors:** Louis-Philippe Hamel, Marc-André Comeau, Rachel Tardif, Francis Poirier- Gravel, Marie-Ève Paré, Pierre-Olivier Lavoie, Marie-Claire Goulet, Dominique Michaud, Marc-André D’Aoust

## Abstract

The unfolded protein response (UPR) allows cells to cope with endoplasmic reticulum (ER) stress induced by the accumulation of misfolded proteins in the ER. Due to its sensitivity to *Agrobacterium tumefaciens*, model plant *Nicotiana benthamiana* is widely employed for the transient expression of recombinant proteins of biopharmaceutical interest, including therapeutic antibodies and virus surface proteins used for vaccine production. As such, study of the plant UPR is of practical significance, since enforced expression of complex secreted proteins often results in ER stress. After 6 days of expression, we recently reported that influenza hemagglutinin (HA) induces accumulation of UPR proteins. Since the upregulation of corresponding UPR genes was not detected at this time point, accumulation of UPR proteins was hypothesized to either be independent of transcriptional regulation, or associated with early but transient UPR gene upregulation. Using time course sampling, we here show that HA expression does result in early and transient activation of the UPR, as inferred from unconventional splicing of *NbbZIP60* transcripts and induction of UPR genes with varied functions. The transient nature of HA-induced UPR suggests that this response was sufficient to cope with ER stress provoked by expression of the secreted protein, as opposed to an antibody that triggered a stronger and more sustained UPR. As defense-related genes were induced after the peak of UPR activation and correlated with high increase in HA protein accumulation, we hypothesize that these immune responses, rather than the UPR, were responsible for the onset of necrotic symptoms on HA-expressing leaves.

**One-sentence summary:** *Agrobacterium*-mediated expression of influenza hemagglutinin results in early and transient activation of the unfolded protein response, preventing deleterious effects caused by unresolved endoplasmic reticulum stress.
