## Supplementary material for "Heterologous expression of influenza hemagglutinin leads to early and transient activation of the unfolded protein response in *Nicotiana benthamiana*": Table S1

### Sheet: Legend
	Supporting information (Hamel et al., 2023)
	Heterologous expression of influenza hemagglutinin leads to early and transient activation of the unfolded protein response in Nicotiana benthamiana.
	Table S1. UPR proteins upregulated by P19 expression or co-expression of P19 and influenza HA.
	Using iTRAQ labelling, changes in protein abundance were evaluated in mock-infiltrated leaves, leaves expressing P19 only, or leaves co-expressing P19 and the HA protein from pandemic influenza virus strain H5 Indonesia (H5/A/Indonesia/05/2005; Hamel et al., 2023). Using Mock samples as a control, pairwise comparisons were performed for P19 and H5 samples. From resulting lists of upregulated prot…

### Sheet: ER stress-related proteins
	Proteins upregulated by P19 expression or co-expression of P19 and HA proteins
	Number of proteins identified: 15
			P19 vs Mock		H5 vs Mock		Best corresponding gene model (Niben No)	C-ternimal ER rentention signal	Sequences of the last 25 amino acids	Attributed gene name
	UniProt accession No	Annotation	Log2FC	Z score	Log2FC	Z score			(total predicted No of amino acids)
	K4C2W4	Protein disulfide-isomerase OS=Solanum lycopersicum	0.967906	0.95037	1.90072	1.66255	Niben101Scf01594g05014	Yes	…DKSAQSEADSTTSESVNTDSAKDEL* (503)	NbPDI8
	M0ZYC1	Protein disulfide-isomerase OS=Solanum tuberosum	1.27501	1.32234	1.81065	1.57411	Niben101Scf04582g03004	Yes	…EFIEKNRDKPVQSDSARTDSAKDEL* (509)	NbPDI13
	K4BRS2	Protein disulfide-isomerase OS=Solanum lycopersicum	1.01078	1.0023	1.67672	1.44261	Niben101Scf05405g08004	Yes	…STQKPTEFDANSSPESTIDDVKDEL* (571)	NbPDI1
	M1AZ99	Protein disulfide-isomerase OS=Solanum tuberosum	1.07245	1.077	1.65398	1.42028	Niben101Scf02827g08001	Yes	…STQKPTEFDANSSPESTIDDVKDEL* (571)	NbPDI2
	P93358	Protein disulfide-isomerase OS=Nicotiana tabacum	0.851199	0.80901	1.4547	1.22462	Niben101Scf00466g04033	No	…MLAKSISQAKSDEFTLKKNILATFA* (359)	NbPDI16
	C9DFB7	Protein disulfide isomerase (Fragment) OS=Nicotiana benthamiana	0.765535	0.705249	1.4489	1.21893	Niben101Scf10505g00007	Yes	…EFIEKNRDKPVQSDSARTDSAKDEL* (509)	NbPDI7
	M0ZSL7	Protein disulfide-isomerase like OS=Solanum tuberosum	0.400538	0.263151	1.30276	1.07543	Niben101Scf00332g04004	No	…MLAKSISPAKSDEFTLKKNILATFA* (359)	NbPDI17
	Q03685	ER luminal-binding protein 5 OS=Nicotiana tabacum	1.488	1.58033	1.72159	1.48667	Niben101Scf08590g00005	Yes	…YQRSGGAPGGASEESNEDDDSHDEL* (668)	NbBiP1a
	K4C5Z1	ER luminal binding protein OS=Solanum lycopersicum	0.977463	0.961945	1.65122	1.41758	Niben101Scf08590g00005	Yes	…YQRSGGAPGGASEESNEDDDSHDEL* (668)	NbBiP1a
	B7U9Z3	ER luminal-binding protein OS=Nicotiana benthamiana	0.938098	0.914264	1.40436	1.17519	Niben101Scf02755g06016	Yes	…AVYQKSGGAPGGESGASEDDDHDEL* (655)	NbBiP1b
	M1AWJ2	ER luminal-binding protein OS=Solanum tuberosum	0.811471	0.760889	1.32135	1.09369	Niben101Scf02972g05008	Yes	…TAVYQRSGGAPSGSSAEEEDGHDEL* (666)	NbBiP2a
	G9MD87	Heat shock protein 90 OS=Nicotiana tabacum GN=NtHsp90er-2	1.92072	2.10717	2.16382	1.92088	Niben101Scf04331g09018	Yes	…IEEPEAETDEKEAAAKDDSDAKDEL* (811)	NbGRP94
	M1A384	Putative calreticulin-3-like protein OS=Solanum tuberosum	1.47716	1.5672	1.79286	1.55664	Niben101Scf10834g03005	Yes	…GRDRYRDRYKKRYHHDYMDDYHDEL* (426)	NbCRT3
	Q40401	Calreticulin OS=Nicotiana plumbaginifolia	1.12631	1.14224	1.51854	1.2873	Niben101Scf00332g06011	Yes	…AEEDDDSDDADDKSESKDDEAHDEL* (412)	NbCRT2
	Q40567	Tobacco calreticulin (Fragment) OS=Nicotiana tabacum	0.632268	0.543832	1.11103	0.887183	Niben101Scf00466g04036	Yes	…DDADDDSDDADENSESKDDAAHDEL* (416)	NbCRT1
