## Supplementary material for "Heterologous expression of influenza hemagglutinin leads to early and transient activation of the unfolded protein response in *Nicotiana benthamiana*": Table S3

### Sheet: Legend
	Supporting information (Hamel et al., 2023)
	Heterologous expression of influenza hemagglutinin leads to early and transient activation of the unfolded protein response in Nicotiana benthamiana.
	Table S3. RTqPCR primers used in this study.
	For each set of RTqPCR primers used in this study, primer name, primer sequences, predicted melting temperatures (Tm), and amplicon size in base pairs (bp) are provided. Information on targeted gene(s) is also indicated, including attributed gene name, gene idenfication number (Niben), and gene type (reference, UPR, or defense-related gene).

### Sheet: RTqPCR primers
	Gene type	Attributed gene name	Gene identification number	Primer name	Primer sequences (5' --- 3')	Tm (°C)	Amplicon size (bp)
	Reference genes	NbEF1-α	Niben101Scf34389g00002	EF1For	ACCAGATTAATGAGCCCAAGAG	60	199
				EF1Rev	AGAGCTTCGTGGTGCATCT	60
		NbACT1	Niben101Scf03493g00020	ACT1For	TATGGAAACATTGTGCTCAGTGGT	61	150
				ACT1Rev	TCCTCCAATCCAGACACTGTA	61
		NbUBQ1	Niben101Scf19214g00010	UBQ1For	CATCCAAATATCAACAGTAATGG	59	108
				UBQ1Rev	CAAAAGTGAGCAGATTGAAAGC	62
		NbSAND	Niben101Scf00063g06034	SANDFor	TCATCCGAGTTTTCCTCACC	63	161
				SANDRev	TGAGTAACCCAGCACAGCAG	63
		NbVATP	Niben101Scf02594g10014	VATPFor	CTGGTGTTTTGGGTATTTATGG	61	130
				VATPRev	GCAAGACCACAAGCAAGACC	64
		NbGAPDH1	Niben101Scf01073g05003	GAPDH1For	GCAATCAAGGAGGAATCAGAG	62	202
				GAPDH1Rev	TCAAATCAATCACACGAGAGC	62
	UPR genes	NbbZIP60u	Niben101Scf24096g00018	bZIP60uFor	AGGAGTCTGCTGTGCTCTTG	61	125
				bZIP60Rev	GCTTCGTTGATTTTCTTCTGG	61
		NbbZIP60s	Niben101Scf24096g00018	bZIP60sFor	AGGAGTCTGCTGTTGGGTTC	62	102
				bZIP60Rev	GCTTCGTTGATTTTCTTCTGG	61
		NbPDI1/2	Niben101Scf05405g08004	PDI1/2For	GTACTTTGGTATTGGCGGTG	61	146
			Niben101Scf02827g08001	PDI1/2Rev	AGGGCTTTAGGTTGTCTTCC	60
		NbPDI7/13	Niben101Scf10505g00007	PDI7/13For	GGTTGTTAGAGATACCCTCCAGG	62	138
			Niben101Scf04582g03004	PDI7/13Rev	TCACTGTCAAACGATACGGC	62
		NbPDI16/17	Niben101Scf00466g04033	PDI16/17For	GCTGGTGAAGATTATGATGGC	62	157
			Niben101Scf00332g04004	PDI16/17Rev	TGGCACTGACAAACTCCTTC	62
		NbBiP1a	Niben101Scf08590g00005	BiP1For	GAAACAGCCTGGAGACTTACG	61	165
				BiP1Rev	CATAATCCTCCTTCTCAGCG	60
		NbBiP2a/b	Niben101Scf02972g05008	BiP2a/bFor	AGGAAGACAAGAAGGTGAAGG	60	195
			Niben101Scf15536g02038	BiP2a/bRev	CCTCTTTCTCAGCACTTTGG	60
		NbBiP3a/b	Niben101Scf13703g01006	BiP3a/bFor	AAGAACACAATCAATGACAAGC	60	197
			Niben101Scf00369g07016	BiP3a/bRev	CCACCACTCTTCTCATAGGC	60
		NbCRT1/2	Niben101Scf00466g04036	CRT1/2For	GCTTGTACTCTGACTGGGACC	61	199
			Niben101Scf00332g06011	CRT1/2Rev	TCACCATCTTCTTCATCATCC	60
		NbCNX1/2	Niben101Scf03777g00002	CNX1/2For	GGTTGATGAGGAAGATGGTG	61	188
			Niben101Scf01596g12004	CNX1/2Rev	GATTTGGAATATCCCTTGGC	61
		NbSel1La/b	Niben101Scf08653g07032	Sel1La/bFor	TCTTGCCAAACGCTACTACG	62	185
			Niben101Scf08675g00018	Sel1La/bRev	CCATAATGACATCCTCCATCC	62
		NbHRD1a	Niben101Scf03341g02011	HRD1For	GAGTTGCCGATTACATACGC	61	209
				HRD1Rev	AGTAGGACAGGTGTGTTGACG	61
		NbDER2/3	Niben101Scf07790g03026	DER2a/bFor	TTCTCTGTGCTTGTTGGTGC	63	122
			Niben101Scf03104g03019	DER2a/bRev	GGTGTTTTCAGGGGTCTACG	62
		NbSec61α-1	Niben101Scf00160g10028	Sec61a1For	GGAACAACAAATGGTAATGCC	62	182
				Sec61a1Rev	GGTAGATGATAGTGACAGCCAAC	60
		NbSec61β-1/2	Niben101Scf08635g03006	Sec61b1/2For	GGTCCACAGAGAGGTACTGC	60	160
			Niben101Scf02761g02012	Sec61b1/2Rev	TCATCACAAGCACAACATTAGG	61
		NbBI-1a/b	Niben101Scf02705g01020	BI-1a/bFor	AGTTGTATCTTGGGCTCTTGG	61	149
			Niben101Scf00428g16006	BI-1a/bRev	CAGAATACGCACAAAGACAGC	61
	Defense genes	NbPAT1	Niben101Scf06277g00007.1	PAT1For	AGAAGCCAGTGTCAAGGGTC	62	103
				PAT1Rev	GAAAGCAACTGAGCAAAGTGG	62
		NbLOX1	Niben101Scf01434g03006	LOX1For	GATGAATGGTGATGAGAAATGG	62	102
				LOX1Rev	ATTCCCTTGCCAGTAAGTCC	61
		NbCYP74a/b	Niben101Scf04787g02002	CYP74a/bFor	GTAAATGGCTTTTTCCTCAGC	60	121
			Niben101Scf07709g00001	CYP74a/bRev	CTGTAATCACTTTTCACGAGACC	60
		NbAOS1	Niben101Scf05799g02010	AOS1For	GGTTTATTGGAGAAGAAGGGGAG	62	163
				AOS1Rev	GAGTCATATCGCAGGAACAATTCAAC	61
		NbPDF1	Niben101Scf17290g01005	PDF1For	TCTCCTCTTGTGCTTCCTCC	62	145
				PDF1Rev	TGCTCCCTCTTTCTCTTTGC	62
		NbKTI3	Niben101Scf06424g00003	KTI3For	GAACCCTAACGAAAATATCATCC	60	144
				KTI3Rev	TCTACTCCACCAACTGTCACC	60
		NbRBOHd	Niben101Scf02581g04013	RBOHdFor	TGCTAAACCTAATTGGCGTAAT	60	118
				RBOHdRev	GGCGTGTTGTCTTAGTTCTTTG	61
		NbPPO1/3	Niben101Scf04384g02014	PPO1/3For	TTTAGTGGTTGAAGGGATAGAGC	61	108
			Niben101Scf00180g08002	PPO1/3Rev	GCAAACTCAGCATTATTCGG	61
		NbBBE2	Niben101Scf00944g01001	BBE2For	GGAGGTCTGGAAGGATTATGG	62	117
				BBE2Rev	GAATGGGATAGCAGATGTTGC	62
		NbAO1/2	Niben101Scf03026g01009	AO1/2For	ACCTTGTGAACCCAATTATGAAG	62	118
			Niben101Scf22432g00001	AO1/2Rev	TGTGACTCAATATGGCAATGG	62
