## Supplementary material for "Heterologous expression of influenza hemagglutinin leads to early and transient activation of the unfolded protein response in *Nicotiana benthamiana*": Table S4

### Sheet: Legend
	Supporting information (Hamel et al., 2023)
	Heterologous expression of influenza hemagglutinin leads to early and transient activation of the unfolded protein response in Nicotiana benthamiana.
	Table S4. Statistical analyses of the RTqPCR results.
	Statistical analyses were performed on Graph Pad Prism 9.5.0 using two-way ANOVA with time points as row factors and conditions as column factors. Conditions were then analysed by a post-hoc Tukey’s multiple comparison test with an alpha threshold of 0.05. For clarity and to limit the number of statistical groups generated, control conditions (NI and Mock) were omitted from statistical analyses t…

### Sheet: UPR genes
	Gene Functions	Genes	1 DPI				3 DPI				5 DPI				7 DPI				9 DPI
			P19	H5	mAb1	mAb2	P19	H5	mAb1	mAb2	P19	H5	mAb1	mAb2	P19	H5	mAb1	mAb2	P19	H5	mAb1	mAb2
	Transcription Factors	NbbZIP60u	a	a	a	a	a	b	a	b	a	b	a	b	ab	a	b	c	a	a	a	b
		NbbZIP60s	a	a	a	a	a	b	a	c	a	b	ab	c	a	a	a	b	a	a	a	b
	Disulfide Bridge Formation (ERQC)	NbPDI1/2	a	a	a	a	a	b	a	b	a	b	b	c	a	a	a	b	a	a	a	b
		NbPDI7/13	a	a	a	a	a	b	a	b	ab	a	b	c	ab	a	b	c	a	a	b	c
		NbPDI16/17	a	a	a	a	a	b	a	b	a	a	a	b	a	a	ab	b	a	a	a	b
	ER-Resident Chaperones (ERQC)	NbBiP1a	a	a	a	a	a	b	a	b	a	a	ab	b	a	a	a	b	b	a	c	d
		NbBiP2a/b	a	a	a	a	a	b	a	c	a	a	a	b	a	a	a	b	ab	a	b	c
		NbBiP3a/b	a	a	a	a	a	b	a	c	a	a	a	b	a	a	a	b	a	a	a	b
	ER-Resident Chaperones (ERQC / Glycoprotein)	NbCRT1/2	a	a	a	a	a	b	a	c	a	a	a	b	a	a	a	b	ab	a	b	c
		NbCNX1/2	a	a	a	a	a	b	a	c	a	a	a	b	a	a	a	b	ab	a	b	c
	Retrotranlocation Complex (ERAD)	NbSel1La/b	a	a	a	a	a	b	a	b	a	a	a	b	a	a	a	b	a	a	a	b
		NbHRD1a	a	a	a	a	a	b	a	b	a	a	a	b	a	a	a	b	a	a	a	b
		NbDER2/3	a	a	a	a	a	b	a	b	a	a	a	b	a	a	a	b	ab	a	b	c
	Translocon Components	NbSec61α-1	a	a	a	a	a	b	a	b	a	a	a	b	a	a	a	b	a	a	a	b
		NbSec61β-1/2	a	a	a	a	a	b	b	c	a	a	a	b	a	a	a	b	a	a	a	b
	Cell Death Regulation	NbBI-1a/b	a	a	a	a	a	b	a	b	a	a	a	b	a	a	a	b	a	a	a	b

### Sheet: Defense genes
	Gene Functions	Genes	1 DPI				3 DPI				5 DPI				7 DPI				9 DPI
			P19	H5	mAb1	mAb2	P19	H5	mAb1	mAb2	P19	H5	mAb1	mAb2	P19	H5	mAb1	mAb2	P19	H5	mAb1	mAb2
	Oxylipin Synthesis and Signaling	NbPAT1	a	a	a	a	a	a	a	a	a	b	a	a	ab	c	a	b	a	c	a	b
		NbLOX1	a	a	a	a	a	a	a	a	a	b	a	a	a	b	a	b	a	b	a	b
		NbCYP74a/b	a	a	a	a	a	a	a	a	a	b	a	a	a	b	a	b	a	c	a	b
		NbAOS1	a	a	a	a	a	a	a	a	a	b	a	a	a	c	a	b	a	b	a	a
	Oxylipin Response	NbPDF1	a	a	a	a	a	a	a	a	a	b	a	a	ab	c	a	b	a	b	a	a
		NbKTI3	a	a	a	a	a	a	a	a	a	a	a	a	a	b	a	a	a	b	a	a
	Oxidative Stress	NbRBOHd	a	a	a	a	a	a	a	a	a	b	a	a	a	b	a	a	a	c	a	b
		NbPPO1/3	a	a	a	a	a	a	a	a	a	b	a	a	a	b	a	b	a	c	a	b
		NbBBE2	a	a	a	a	a	a	a	a	a	a	a	a	ab	b	a	b	a	b	a	a
		NbAO1/2	a	a	a	a	a	b	a	a	a	b	a	a	ab	b	a	b	a	b	a	a

### Sheet: P-values from group comparisons
	Days	Comparisons	NbbZIP60u	NbbZIP60s	NbPDI1/2	NbPDI7/13	NbPDI16/17	NbBiP1a	NbBiP2a/b	NbBiP3a/b	NbCRT1/2	NbCNX1/2	NbSel1La/b	NbHRD1a	NbDER2/3	NbSec61α-1	NbSec61β-1/2	NbBI-1a/b	NbPAT1	NbLOX1	NbCYP74a/b	NbAOS1	NbPDF1	NbKTI3	NbRBOHd	NbPPO1/3	NbBBE2	NbAO1/2
			Adj pValue	Adj pValue	Adj pValue	Adj pValue	Adj pValue	Adj pValue	Adj pValue	Adj pValue	Adj pValue	Adj pValue	Adj pValue	Adj pValue	Adj pValue	Adj pValue	Adj pValue	Adj pValue	Adj pValue	Adj pValue	Adj pValue	Adj pValue	Adj pValue	Adj pValue	Adj pValue	Adj pValue	Adj pValue	Adj pValue
	1 DPI	P19 vs. H5Indo	0.9929	0.9631	>0,9999	0.0835	0.8209	0.9769	0.9968	>0,9999	0.8435	0.9885	0.8949	0.614	0.9672	0.692	0.9747	0.9859	>0,9999	0.9985	0.989	0.758	0.9993	>0,9999	>0,9999	>0,9999	>0,9999	0.9903
		P19 vs. mAb1	0.9975	>0,9999	0.8862	0.7849	0.9266	0.9893	0.9992	>0,9999	0.8756	0.9854	0.9952	0.9264	0.9858	0.6893	0.9934	0.943	0.9996	0.9942	0.9991	0.9859	>0,9999	>0,9999	>0,9999	>0,9999	>0,9999	0.9969
		P19 vs. mAb2	0.9805	0.9928	0.9982	0.8156	0.8933	0.9825	0.9984	>0,9999	0.9687	0.9954	0.9776	0.9934	0.9426	0.8635	0.9944	0.9823	0.9998	0.9996	>0,9999	0.9004	>0,9999	>0,9999	0.9997	>0,9999	>0,9999	0.9999
		H5Indo vs. mAb1	0.9668	0.9719	0.9052	0.4384	0.9942	0.9997	0.9998	>0,9999	0.9999	>0,9999	0.783	0.9281	0.9994	>0,9999	0.9986	0.9963	>0,9999	0.9754	0.9979	0.9173	0.9996	>0,9999	>0,9999	>0,9999	>0,9999	0.9997
		H5Indo vs. mAb2	0.9995	0.9968	0.9962	0.4051	0.9985	>0,9999	>0,9999	>0,9999	0.9825	0.9998	0.6873	0.4523	0.9996	0.9885	0.9982	>0,9999	>0,9999	>0,9999	0.9899	0.3495	0.9993	>0,9999	>0,9999	>0,9999	>0,9999	0.9956
		mAb1 vs. mAb2	0.939	0.9958	0.8065	>0,9999	0.9997	>0,9999	>0,9999	>0,9999	0.9906	0.9995	0.9983	0.815	0.9963	0.988	>0,9999	0.9975	>0,9999	0.9842	0.9993	0.7314	>0,9999	>0,9999	>0,9999	>0,9999	>0,9999	0.9991
	3 DPI	P19 vs. H5Indo	<0,0001	<0,0001	0.0011	<0,0001	<0,0001	<0,0001	<0,0001	<0,0001	<0,0001	<0,0001	<0,0001	<0,0001	<0,0001	<0,0001	<0,0001	<0,0001	0.1843	0.374	0.9837	0.9955	0.9928	0.9996	0.2134	>0,9999	>0,9999	<0,0001
		P19 vs. mAb1	0.995	0.9856	0.8282	0.6495	0.9781	0.9261	0.9897	0.9896	0.6548	0.6837	0.9421	0.9335	0.6319	0.2775	0.991	0.9916	0.9982	0.9776	0.9972	0.8591	0.9962	>0,9999	0.4347	>0,9999	>0,9999	0.9788
		P19 vs. mAb2	<0,0001	<0,0001	<0,0001	<0,0001	<0,0001	<0,0001	<0,0001	<0,0001	<0,0001	<0,0001	<0,0001	<0,0001	<0,0001	<0,0001	<0,0001	<0,0001	0.9908	0.9999	0.9799	0.3649	>0,9999	>0,9999	0.9994	>0,9999	>0,9999	0.9922
		H5Indo vs. mAb1	<0,0001	<0,0001	0.012	<0,0001	<0,0001	<0,0001	<0,0001	<0,0001	<0,0001	<0,0001	<0,0001	<0,0001	<0,0001	<0,0001	<0,0001	<0,0001	0.1331	0.1933	0.9436	0.7376	>0,9999	0.9994	0.3243	>0,9999	>0,9999	<0,0001
		H5Indo vs. mAb2	0.9932	<0,0001	0.2482	0.6103	0.9105	0.9864	<0,0001	<0,0001	<0,0001	<0,0001	0.995	0.8656	0.6599	0.8956	0.01	0.6777	0.1028	0.4131	0.8768	0.2527	0.9932	0.9994	0.1012	>0,9999	>0,9999	<0,0001
		mAb1 vs. mAb2	<0,0001	<0,0001	<0,0001	<0,0001	<0,0001	<0,0001	<0,0001	<0,0001	<0,0001	<0,0001	<0,0001	<0,0001	<0,0001	<0,0001	<0,0001	<0,0001	0.9993	0.9644	0.9975	0.8263	0.9964	>0,9999	0.2399	>0,9999	>0,9999	0.9994
	5 DPI	P19 vs. H5Indo	<0,0001	0.0102	0.0098	0.3427	0.9959	0.0918	0.9115	0.9981	0.9997	0.9991	0.8093	0.4075	0.8721	0.2618	0.6995	0.5043	<0,0001	0.0233	<0,0001	0.0001	<0,0001	0.3666	0.0015	0.1458	0.2193	<0,0001
		P19 vs. mAb1	0.6481	0.6832	0.0003	0.2301	0.1041	0.9608	0.6343	0.7618	0.4507	0.2537	0.7694	0.0996	>0,9999	0.0567	0.6676	0.1388	0.775	0.8794	0.9997	0.7941	0.8799	0.9647	0.2375	0.9846	0.9964	0.9564
		P19 vs. mAb2	<0,0001	<0,0001	<0,0001	<0,0001	0.0003	<0,0001	<0,0001	<0,0001	<0,0001	<0,0001	<0,0001	<0,0001	<0,0001	<0,0001	<0,0001	<0,0001	>0,9999	>0,9999	0.8782	0.3253	0.9958	0.9907	0.2015	0.9911	0.9971	0.3818
		H5Indo vs. mAb1	0.0025	0.1414	0.6545	0.0043	0.163	0.0296	0.2641	0.8508	0.3988	0.3158	0.9999	0.8537	0.8779	0.8688	>0,9999	0.8528	<0,0001	0.0031	<0,0001	0.0021	<0,0001	0.1655	0.0121	0.0695	0.1468	<0,0001
		H5Indo vs. mAb2	0.4015	<0,0001	<0,0001	<0,0001	0.0006	<0,0001	<0,0001	<0,0001	<0,0001	<0,0001	0.0003	<0,0001	<0,0001	<0,0001	<0,0001	<0,0001	<0,0001	0.0217	<0,0001	0.0192	<0,0001	0.2277	0.0075	0.0794	0.1513	<0,0001
		mAb1 vs. mAb2	<0,0001	<0,0001	0.0003	<0,0001	0.1465	<0,0001	<0,0001	<0,0001	<0,0001	<0,0001	0.0003	0.0008	<0,0001	<0,0001	<0,0001	<0,0001	0.7814	0.8908	0.8339	0.8526	0.9555	0.9981	0.9997	>0,9999	>0,9999	0.1629
	7 DPI	P19 vs. H5Indo	0.5597	0.4654	0.8659	0.5894	0.8078	0.9029	0.9962	>0,9999	0.8763	0.8984	0.9814	0.7022	0.4438	0.9536	0.9854	>0,9999	<0,0001	0.0003	<0,0001	<0,0001	<0,0001	<0,0001	0.0014	<0,0001	<0,0001	<0,0001
		P19 vs. mAb1	0.1034	0.9996	0.4675	0.0813	0.0758	0.8193	0.6305	0.9827	0.4406	0.5802	0.6164	0.9885	0.8792	0.1489	0.8619	0.9052	0.9547	0.7523	0.9996	0.945	0.9122	0.8913	>0,9999	0.8904	0.9944	0.5459
		P19 vs. mAb2	<0,0001	<0,0001	<0,0001	<0,0001	0.0003	<0,0001	<0,0001	<0,0001	<0,0001	<0,0001	0.0003	0.037	<0,0001	<0,0001	<0,0001	<0,0001	0.101	0.0039	0.0001	0.0068	0.0524	0.2295	0.1895	0.0001	0.0883	0.1041
		H5Indo vs. mAb1	0.0038	0.4053	0.1303	0.0032	0.3889	0.4154	0.4949	0.9791	0.1247	0.2141	0.8325	0.8708	0.8706	0.363	0.9721	0.8891	<0,0001	<0,0001	<0,0001	<0,0001	<0,0001	<0,0001	>0,9999	<0,0001	<0,0001	<0,0001
		H5Indo vs. mAb2	0.0005	<0,0001	<0,0001	<0,0001	0.0047	<0,0001	<0,0001	<0,0001	<0,0001	<0,0001	0.0009	0.002	<0,0001	<0,0001	<0,0001	<0,0001	<0,0001	0.8255	0.0511	<0,0001	<0,0001	0.0259	0.0192	0.2973	0.0226	0.0569
		mAb1 vs. mAb2	<0,0001	<0,0001	<0,0001	<0,0001	0.2089	<0,0001	<0,0001	<0,0001	<0,0001	<0,0001	0.0104	0.0166	<0,0001	<0,0001	<0,0001	<0,0001	0.0311	0.0002	0.0001	0.0288	0.0101	0.0537	0.3694	<0,0001	0.0505	0.0036
	9 DPI	P19 vs. H5Indo	>0,9999	0.2029	0.615	0.4847	0.9987	0.4379	0.7752	>0,9999	0.0566	0.3144	0.9851	0.3871	0.4552	0.4765	0.7203	>0,9999	<0,0001	<0,0001	<0,0001	<0,0001	<0,0001	<0,0001	0.0017	<0,0001	<0,0001	0.002
		P19 vs. mAb1	0.9866	0.9414	0.6338	0.0042	0.8936	0.006	0.0111	0.8969	0.0104	0.4198	0.587	0.818	0.384	0.2242	0.5695	0.9379	0.8966	>0,9999	0.9875	0.9083	0.258	0.6949	>0,9999	0.2601	0.9854	0.5445
		P19 vs. mAb2	<0,0001	<0,0001	0.1064	<0,0001	0.0038	<0,0001	<0,0001	<0,0001	<0,0001	<0,0001	<0,0001	<0,0001	<0,0001	<0,0001	<0,0001	<0,0001	0.0005	<0,0001	0.0163	0.1185	0.8235	0.9422	0.0366	0.1102	0.8131	0.3676
		H5Indo vs. mAb1	0.984	0.4829	0.0896	<0,0001	0.9447	<0,0001	0.0007	0.8843	<0,0001	0.0108	0.7944	0.0786	0.018	0.9587	0.9947	0.9289	<0,0001	<0,0001	<0,0001	<0,0001	<0,0001	<0,0001	0.0011	<0,0001	<0,0001	<0,0001
		H5Indo vs. mAb2	<0,0001	<0,0001	0.0051	<0,0001	0.0059	<0,0001	<0,0001	<0,0001	<0,0001	<0,0001	<0,0001	<0,0001	<0,0001	<0,0001	<0,0001	<0,0001	0.0002	0.1919	0.0021	<0,0001	<0,0001	<0,0001	0.0234	<0,0001	<0,0001	0.1285
		mAb1 vs. mAb2	<0,0001	<0,0001	0.6651	0.0008	0.0254	<0,0001	<0,0001	<0,0001	0.0025	<0,0001	0.0007	0.0003	<0,0001	<0,0001	<0,0001	<0,0001	<0,0001	<0,0001	0.0067	0.3807	0.0444	0.3588	0.0327	0.0008	0.6112	0.0242
